# Mpox Vaccine Design Through Immunoinformatics and Computational Epitope Prediction

**DOI:** 10.1101/2024.11.05.622158

**Authors:** Sebastián Rivera-Orellana, José R. Ramírez‑Iglesias, Jaime David Acosta-España, Jorge Espinosa-Espinosa, Juan-Carlos Navarro, Andrés Herrera-Yela, Andrés López-Cortés

## Abstract

The Mpox virus (Monkeypox virus) poses significant public health risks due to its potential for severe outbreaks in humans. This study presents an innovative vaccine design using bioinformatics to identify epitopes that activate helper T cells (HTLs) via the human leukocyte antigen class II (HLA-II) complex. Starting with 50,040 vaccine candidates, 14 epitopes with the highest HLA-II affinity were selected based on antigenicity, allergenicity, toxicity, stability, and homology. These epitopes were integrated into a multi-epitope vaccine with spacers and adjuvants to enhance the immune response. A 3D model was developed, confirming structural stability and optimal epitope exposure through molecular dynamics simulations. The results indicate that the vaccine can induce robust immune responses, suggesting its potential effectiveness against the Mpox virus. Additionally, population coverage analysis supports its promise as a significant tool for controlling Mpox epidemics and advancing global public health initiatives.
