## Supplementary Table 1 for "Mpox Vaccine Design Through Immunoinformatics and Computational Epitope Prediction"

### Sheet: ST_1
Supplementary Table 1. HLA-II suballeles and their respective frequencies.
Suballeles	Frequency
HLA-DRB1*03:01	0,1123
HLA-DRB1*07:01	0,096
HLA-DRB1*15:01	0,0764
HLA-DRB1*11:01	0,0559
HLA-DRB1*01:01	0,0527
HLA-DPA1*03:01/DPB1*04:02	0,2928
HLA-DPA1*01:03/DPB1*04:01	0,2167
HLA-DQA1*05:01/DQB1*03:01	0,2047
HLA-DQA1*05:01/DQB1*02:01	0,1648
HLA-DQA1*03:01/DQB1*03:02	0,1521
HLA-DPA1*02:01/DPB1*05:01	0,1308
HLA-DPA1*02:01/DPB1*14:01	0,1153
HLA-DPA1*02:01/DPB1*01:01	0,1119
HLA-DPA1*01:03/DPB1*02:01	0,1065
HLA-DQA1*01:01/DQB1*05:01	0,1026
HLA-DQA1*01:02/DQB1*06:02	0,092
HLA-DQA1*04:01/DQB1*04:02	0,0692

### Sheet: ST_2
Supplementary Table 2. Evaluation of antigenicity, allergenicity, toxicity, stability, and homology.
Name	Length	Central peptide	Peptide	Antigenicity	Allergenicity	Toxicity	Stability	Homology
IMV surface fusion protein	14	FFSTKAAKN	ATEFFSTKAAKNPE	0.4861	Non-allergen	Non-Toxin	Stable	No
IMV membrane protein E6	14	FHGGEPIKD	NPLFHGGEPIKDME	0.4168	Non-allergen	Non-Toxin	Stable	No
IMV membrane protein E6	14	FKKTDFKVV	LKLFKKTDFKVVKK	0.5491	Non-allergen	Non-Toxin	Stable	No
IMV membrane protein E6	15	IKRFDELDI	AADIKRFDELDINNS	0.9396	Non-allergen	Non-Toxin	Stable	No
Palmytilated EEV membrane protein	14	INFITVNID	PDINFITVNIDKKN	1.2091	Non-allergen	Non-Toxin	Stable	No
EEV glycoprotein (1)	16	ITDSAVAVA	NKAAITDSAVAVAAAS	0.5482	Non-allergen	Non-Toxin	Stable	No
IMV membrane protein J1	14	LATTAIDPV	KESALATTAIDPVR	0.9707	Non-allergen	Non-Toxin	Stable	No
Palmytilated EEV membrane protein	16	LIFDKLKEV	TRGALIFDKLKEVSEK	0.5831	Non-allergen	Non-Toxin	Stable	No
IMV heparin binding surface protein	15	VEHDPRLVA	AKYVEHDPRLVAEHR	0.9338	Non-allergen	Non-Toxin	Stable	No
EEV glycoprotein (2)	15	WVSLKKTND	YKDYWVSLKKTNDKW	8.771	Non-allergen	Non-Toxin	Stable	No
Membrane protein E8	15	YIFTGPVPI	ENYIFTGPVPIGIKD	1.1651	Non-allergen	Non-Toxin	Stable	No
EEV glycoprotein (1)	13	YKSFEDAKA	HSDYKSFEDAKAN	0.5132	Non-allergen	Non-Toxin	Stable	No
Entry-fusion complex essential component	15	YVREKAIVG	NLEYVREKAIVGVQA	1.0639	Non-allergen	Non-Toxin	Stable	No
EEV glycoprotein (1)	16	ITDSAVAVA	NEAAITDSAVAVAAAS	0.5681	Non-allergen	Non-Toxin	Stable	No

### Sheet: ST_3
Supplementary Table 3. Indicators for docked complexes between HLA sub alleles and ligands of the vaccine.
Sequence receptor	Template for modeling on Swiss-Model (PDB)	Ligand (Epitope/peptide)	Docking code	Energy (kcal/mol)	Q-Score
HLA-DRB1*03:01	1I3R	ATEFFSTKAAKNPE	R2E1_model7	-12.29	0.053*
		NPLFHGGEPIKDME	R2E2_model3	-20.75	0.038
		LKLFKKTDFKVVKK	R2E3_model5	-35.34	0.028
		AADIKRFDELDINNS	R2E4_model1	-17.47	0.052*
		PDINFITVNIDKKN	R2E5_model5	-15.92	0.012
		NKAAITDSAVAVAAAS	R2E6_model2	-22.79	0.059*
		KESALATTAIDPVR	R2E7_model1	-19.05	0.035
		TRGALIFDKLKEVSEK	R2E8_model8	-11.09	0.052*
		AKYVEHDPRLVAEHR	R2E9_model1	-22.2	0.024
		YKDYWVSLKKTNDKW	R2E10_model8	-26.12	0.058*
		ENYIFTGPVPIGIKD	R2E11_model7	-22.75	0.062
		HSDYKSFEDAKAN	R2E12_model8	-19.84	0.052*
		NLEYVREKAIVGVQA	R2E13_model6	-16.68	0.041
HLA-DPA1*03:01/DPB1*04:02	4P57	ATEFFSTKAAKNPE	R3E1_model4	-8.39	0.099*
		NPLFHGGEPIKDME	R3E2_model3	-23.64	0.050
		LKLFKKTDFKVVKK	R3E3_model3	-21.94	0.059
		AADIKRFDELDINNS	R3E4_model10	-1.51	0.10
		PDINFITVNIDKKN	R3E5_model1	-24.27	0.022
		NKAAITDSAVAVAAAS	R3E6_model1	-44.31	0.11*
		KESALATTAIDPVR	R3E7_model6	-16.25	0.071
		TRGALIFDKLKEVSEK	R3E8_model5	-40.0	0.086
		AKYVEHDPRLVAEHR	R3E9_model1	-29.95	0.10
		YKDYWVSLKKTNDKW	R3E10_model3	-39.96	0.11*
		ENYIFTGPVPIGIKD	R3E11_model8	-25.54	0.071
		HSDYKSFEDAKAN	R3E12_model10	-11.83	0.11
		NLEYVREKAIVGVQA	R3E13_model4	-7.2	0.074*
HLA-DQA1*05:01/DQB1*03:01	4D8P	ATEFFSTKAAKNPE	R5E1_model2	-13.07	0.100*
		NPLFHGGEPIKDME	R5E2_model1	-33.87	0.050
		LKLFKKTDFKVVKK	No adequate posses detected	N/A	N/A
		AADIKRFDELDINNS	R5E4_model8	-17.46	1.3*
		PDINFITVNIDKKN	R5E5_model5	-30.07	0.022
		NKAAITDSAVAVAAAS	R5E6_model6	-36.09	0.11*
		KESALATTAIDPVR	R5E7_model2	-46.26	0.079
		TRGALIFDKLKEVSEK	R5E8_model5	-17.14	0.11
		AKYVEHDPRLVAEHR	R5E9_model1	-26.45	0.046
		YKDYWVSLKKTNDKW	R5E10_model8	-12.44	0.11*
		ENYIFTGPVPIGIKD	R5E11_model6	-35.19	0.077
		HSDYKSFEDAKAN	R5E12_model1	-14.41	0.097*
		NLEYVREKAIVGVQA	R5E13_model1	-21.1	0.076*

### Sheet: ST_4
Supplementary Table 4. Distribution of sequences extracted by region and clade.
Region	Number of sequences	Clade	Lineage
Europe	25	llb	B.1, B.1.2, B.1.3, B.1.8, B.1.20, C.1, C.1.1
North America	25	llb	B.1, B.1.1, B.1.2, B.1.4, B.1.7, B.1.20
South America	25	llb	B.1, B.1.1, B.1.2, B.1.6, B.1.9, B.1.10, B.1.16, B.1.18
Africa	25	llb	A, A.1, A.2, A.3, B.1.7
	24	lb	n/a
	30	la	n/a
